# Cell-specialized chloroplast signaling orchestrates photosynthetic and extracellular reactive oxygen species for stress responses

**DOI:** 10.1101/2023.08.02.551742

**Authors:** Estee E. Tee, Stephen J. Fairweather, Hanh M. Vo, Chenchen Zhao, Andrew Breakspear, Sachie Kimura, Melanie Carmody, Michael Wrzaczek, Stefan Bröer, Christine Faulkner, Jaakko Kangasjärvi, Zhong-Hua Chen, Barry J. Pogson, Kai Xun Chan

## Abstract

Cellular responses to abiotic stress involve multiple signals including secondary messengers such as reactive oxygen species (ROS) and Ca^2+^, phytohormones such as abscisic acid (ABA) and chloroplast-to-nucleus retrograde signals such as 3’-phosphoadenosine 5’-phosphate (PAP). Mechanism(s) by which these messengers, produced in different subcellular compartments, intersect for cell regulation remain enigmatic. Previously we showed that the chloroplast retrograde signal PAP, similar to ABA, induces an increase in ROS levels in guard cells (Pornsiriwong *et al*, 2017). Here we demonstrate a mechanistic link enabling ABA and PAP to coordinate both chloroplast and plasma membrane ROS production. In whole leaves, PAP alters various ROS-related processes including plasmodesmal permeability as well as responses to ozone and the bacterial elicitor flg22, but mainly initiates processes that quench ROS during oxidative stress. Conversely, we show in guard cells, both PAP and ABA induce an increase in ROS levels in both chloroplasts via photosynthetic electron transport, and the apoplast via the RESPIRATORY BURST OXIDASE HOMOLOG (RBOH). Both subcellular ROS sources were necessary for ABA- and PAP-mediated stomatal closure. However, PAP signaling diverges from ABA by activating RBOHD, instead of RBOHF, for apoplastic ROS mediated stomatal closure. We identified three calcium-dependent protein kinases (CPKs) as the post-translational activators of RBOHD-mediated ROS production. CPK13, CPK32, and CPK34 were transcriptionally induced by PAP and concurrently activate RBOHD and the slow anion channel SLAC1 by phosphorylating two Serine (S) residues, including S120 which is also targeted by the core ABA signaling kinase OPEN STOMATA 1 (OST1). Consequently, overexpression of the PAP-induced CPKs rescues stomatal closure in *ost1.* Our data identify stomatal chloroplasts, to be nodes in the multifaceted cellular stress response networks as they are both sources and mediators of ROS and retrograde signals such PAP. Thus, chloroplasts are not just mediators of photosynthesis in response to, for example, excess light, but can serve as critical nodes in the multifaceted cellular stress response networks in specialized cells via retrograde signals, providing support to the concept of sensory plastids.

**Significance Statement:** The chloroplast is an environmental sensor for stresses such as excess light and drought via the activation of photosynthetic-mediated retrograde signals. However, how does it function in specialized cells for which carbon fixation is secondary? Here we show the chloroplast is an important node to coordinate multiple plant signaling pathways in response to stresses such as drought. The chloroplast retrograde signal 3’-phosphoadenosine 5’-phosphate (PAP) plays multiple roles in reactive oxygen species (ROS) signaling and homeostasis. While PAP suppresses ROS in photosynthetic tissue, PAP instead induces guard cell ROS in chloroplasts and extracellular space to induce stomatal closure. We decipher how PAP-induced proteins activate both extracellular ROS production and anion channels for stomatal closure, thus providing a mechanism by which chloroplasts provide a strategic complement to canonical hormonal pathways in regulating plant physiological responses in specialized cells.
