## Supplemental Table 2 for "Cell-specialized chloroplast signaling orchestrates photosynthetic and extracellular reactive oxygen species for stress responses"

### Sheet: Table S2
Table S2: Significantly enriched Gene Ontology (GO) terms in list of differentially expressed genes (DEGs) of ost1alx8 compared to wild type. Gene expression data was obtained from Pornsiriwong et al 2017, and analysed using PlantRegMap. Only signficantly enriched GO terms with FDR correction (q-value <0.05) are listed.
GO.ID	Term	Annotated	Count	Expected	p-value	q-value	Genes	Origin input
GO:0055114	oxidation-reduction process	1859	297	232.21	2.9e-06	0.01659	AT1G01190, AT1G01510, AT1G01580, AT1G01590, AT1G02190, AT1G03020, AT1G03410, AT1G04410, AT1G04620, AT1G05160, AT1G06100, AT1G06360, AT1G06550, AT1G06645, AT1G06690, AT1G07450, AT1G08550, AT1G09420, AT1G11530, AT1G11780, AT1G12160, AT1G12550, AT1G12570, AT1G14290, AT1G14550, AT1G15980, AT1G17890, AT1G17990, AT1G18180, AT1G20630, AT1G21860, AT1G22950, AT1G23010, AT1G23020, AT1G24470, AT1G26100, AT1…	CYP78A8, AN, FRO2, FRO1, AT1G02190, AT1G03020, 2A6, AT1G04410, AT1G04620, CYP88A3, AT1G06100, AT1G06360, AT1G06550, AT1G06645, AT1G06690, AT1G07450, NPQ1, G6PD4, CXXS1, AT1G11780, AT1G12160, AT1G12550, AT1G12570, SBH2, P5, NDF1, GER2, AT1G17990, AT1G18180, CAT1, SKS7, AT1G22950, LPR1, FRO3, KCR2, AT1G26100, UGD1, BETA, AK-HSDH, AT1G31600, CYP76C6, AT1G34200, SKS6, TY2, AT1G44970, AT1G48300, AT1G4…
GO:0006629	lipid metabolic process	1103	186	137.77	9.8e-06	0.02803	AT1G01020, AT1G02190, AT1G05160, AT1G06100, AT1G06250, AT1G06360, AT1G06550, AT1G07230, AT1G08550, AT1G09430, AT1G14290, AT1G18180, AT1G20120, AT1G21540, AT1G24800, AT1G25450, AT1G26200, AT1G26640, AT1G28670, AT1G30120, AT1G31190, AT1G31910, AT1G32200, AT1G43620, AT1G48300, AT1G49530, AT1G52340, AT1G52570, AT1G52760, AT1G55320, AT1G56670, AT1G57770, AT1G58725, AT1G60490, AT1G61280, AT1G63710, AT1…	ARV1, AT1G02190, CYP88A3, AT1G06100, AT1G06250, AT1G06360, AT1G06550, NPC1, NPQ1, ACLA-3, SBH2, AT1G18180, AT1G20120, AT1G21540, AT1G24800, KCS5, AT1G26200, AT1G26640, ARAB-1, BETA, IMPL1, AT1G31910, ATS1, UGT80B1, AT1G48300, GGPS6, ABA2, PLDALPHA2, LYSOPL2, AAE18, AT1G56670, AT1G57770, AT1G58725, VPS34, AT1G61280, CYP86A7, ISPF, LACS3, BDG1, MTACP2, ABA4, AT1G68260, POP1, AT1G71250, AT1G71340, A…
GO:0044262	cellular carbohydrate metabolic process	440	85	54.96	2.6e-05	0.03909	AT1G02800, AT1G05570, AT1G05850, AT1G06020, AT1G07640, AT1G09610, AT1G10760, AT1G12240, AT1G19940, AT1G31190, AT1G32900, AT1G47840, AT1G48430, AT1G58643, AT1G60140, AT1G64440, AT1G67330, AT1G69830, AT1G71340, AT1G71990, AT1G73140, AT1G74210, AT2G02860, AT2G03210, AT2G18700, AT2G19450, AT2G19800, AT2G22190, AT2G22780, AT2G25450, AT2G31830, AT2G32990, AT2G33100, AT2G36390, AT2G43180, AT2G43900, AT2…	CEL2, CALS1, ELP1, AT1G06020, OBP2, AT1G09610, SEX1, ATBETAFRUCT4, GH9B5, IMPL1, AT1G32900, HXK3, AT1G48430, AT1G58643, TPS10, RHD1, AT1G67330, AMY3, AT1G71340, FUT13, TBL31, AT1G74210, SUT2, FUT2, TPS11, TAG1, MIOX2, AT2G22190, PMDH1, AT2G25450, AT2G31830, GH9B8, CSLD1, SBE2.1, AT2G43180, AT2G43900, AT2G44660, AT3G01310, RGP1, RGP3, SVL3, BAM1, XTH3, PHS1, AT3G30540, XTR8, PHS2, AT3G51520, SPP2,…
GO:0044699	single-organism process	11098	1492	1386.24	3.4e-05	0.03909	AT1G01020, AT1G01060, AT1G01190, AT1G01340, AT1G01390, AT1G01420, AT1G01470, AT1G01510, AT1G01580, AT1G01590, AT1G01790, AT1G02170, AT1G02190, AT1G02510, AT1G02800, AT1G02850, AT1G03020, AT1G03120, AT1G03410, AT1G03457, AT1G03670, AT1G03950, AT1G04400, AT1G04410, AT1G04620, AT1G04820, AT1G05160, AT1G05170, AT1G05230, AT1G05360, AT1G05510, AT1G05570, AT1G05850, AT1G06020, AT1G06100, AT1G06180, AT1…	ARV1, LHY, CYP78A8, CNGC10, AT1G01390, UGT72B3, LEA14, AN, FRO2, FRO1, KEA1, AMC1, AT1G02190, TPK4, CEL2, BGLU11, AT1G03020, RAB28, 2A6, AT1G03457, AT1G03670, VPS2.3, CRY2, AT1G04410, AT1G04620, TUA4, CYP88A3, AT1G05170, HDG2, AT1G05360, AT1G05510, CALS1, ELP1, AT1G06020, AT1G06100, MYB13, AT1G06250, AT1G06360, AT1G06550, AT1G06645, AT1G06690, AT1G06870, CHX14, AT1G07025, MAPKKK13, NPC1, AT1G0738…
GO:0019400	alditol metabolic process	27	12	3.37	4e-05	0.03909	AT1G48430, AT1G71340, AT1G74210, AT2G19450, AT3G20520, AT3G51520, AT4G26690, AT5G08030, AT5G40390, AT5G41080, AT5G43300, AT5G55480	AT1G48430, AT1G71340, AT1G74210, TAG1, SVL3, AT3G51520, SHV3, AT5G08030, SIP1, AT5G41080, AT5G43300, SVL1
GO:0019751	polyol metabolic process	67	21	8.37	4.1e-05	0.03909	AT1G31190, AT1G48430, AT1G58643, AT1G71340, AT1G74210, AT2G19450, AT2G19800, AT2G31830, AT2G43900, AT3G01310, AT3G20520, AT3G51520, AT4G26690, AT5G08030, AT5G10170, AT5G40390, AT5G41080, AT5G43300, AT5G48790, AT5G55480, AT5G56610	IMPL1, AT1G48430, AT1G58643, AT1G71340, AT1G74210, TAG1, MIOX2, AT2G31830, AT2G43900, AT3G01310, SVL3, AT3G51520, SHV3, AT5G08030, MIPS3, SIP1, AT5G41080, AT5G43300, AT5G48790, SVL1, AT5G56610
GO:0006793	phosphorus metabolic process	2241	340	279.92	5e-05	0.04075	AT1G04400, AT1G06020, AT1G06750, AT1G07150, AT1G07230, AT1G08120, AT1G08200, AT1G09195, AT1G09420, AT1G09430, AT1G09600, AT1G10760, AT1G11280, AT1G11340, AT1G11410, AT1G11440, AT1G12350, AT1G12580, AT1G13350, AT1G13750, AT1G15700, AT1G16090, AT1G16110, AT1G16260, AT1G16440, AT1G17890, AT1G21210, AT1G21245, AT1G24159, AT1G24800, AT1G26570, AT1G26640, AT1G27450, AT1G27570, AT1G27630, AT1G29720, AT1…	CRY2, AT1G06020, AT1G06750, MAPKKK13, NPC1, AT1G08120, AXS2, AT1G09195, G6PD4, ACLA-3, AT1G09600, SEX1, AT1G11280, AT1G11340, AT1G11410, AT1G11440, COAB, PEPKR1, AT1G13350, AT1G13750, ATPC2, WAKL7, WAKL6, AT1G16260, RSH3, GER2, WAK4, AT1G21245, AT1G24159, AT1G24800, UGD1, AT1G26640, APT1, AT1G27570, CYCT1;3, AT1G29720, AT1G29730, AT1G29870, BETA, IMPL1, AK-HSDH, AT1G31910, PRK, ATS1, AT1G35710, H…
GO:0016310	phosphorylation	1548	244	193.36	5.7e-05	0.04075	AT1G06020, AT1G06750, AT1G07150, AT1G08120, AT1G09600, AT1G10760, AT1G11280, AT1G11340, AT1G11410, AT1G11440, AT1G12580, AT1G13350, AT1G16090, AT1G16110, AT1G16260, AT1G16440, AT1G21210, AT1G21245, AT1G24159, AT1G26640, AT1G27570, AT1G27630, AT1G29720, AT1G29730, AT1G30120, AT1G31190, AT1G31230, AT1G31910, AT1G32060, AT1G35710, AT1G47840, AT1G48210, AT1G48220, AT1G48430, AT1G50990, AT1G51850, AT1…	AT1G06020, AT1G06750, MAPKKK13, AT1G08120, AT1G09600, SEX1, AT1G11280, AT1G11340, AT1G11410, AT1G11440, PEPKR1, AT1G13350, WAKL7, WAKL6, AT1G16260, RSH3, WAK4, AT1G21245, AT1G24159, AT1G26640, AT1G27570, CYCT1;3, AT1G29720, AT1G29730, BETA, IMPL1, AK-HSDH, AT1G31910, PRK, AT1G35710, HXK3, AT1G48210, AT1G48220, AT1G48430, AT1G50990, AT1G51850, WAG1, RSH3, BRL1, AT1G56190, SK42, AT1G58150, AT1G5864…
GO:0006796	phosphate-containing compound metabolic process	2216	335	276.8	7.6e-05	0.04732	AT1G04400, AT1G06020, AT1G06750, AT1G07150, AT1G07230, AT1G08120, AT1G08200, AT1G09420, AT1G09600, AT1G10760, AT1G11280, AT1G11340, AT1G11410, AT1G11440, AT1G12350, AT1G12580, AT1G13350, AT1G13750, AT1G15700, AT1G16090, AT1G16110, AT1G16260, AT1G16440, AT1G17890, AT1G21210, AT1G21245, AT1G24159, AT1G24800, AT1G26570, AT1G26640, AT1G27450, AT1G27570, AT1G27630, AT1G29720, AT1G29730, AT1G29870, AT1…	CRY2, AT1G06020, AT1G06750, MAPKKK13, NPC1, AT1G08120, AXS2, G6PD4, AT1G09600, SEX1, AT1G11280, AT1G11340, AT1G11410, AT1G11440, COAB, PEPKR1, AT1G13350, AT1G13750, ATPC2, WAKL7, WAKL6, AT1G16260, RSH3, GER2, WAK4, AT1G21245, AT1G24159, AT1G24800, UGD1, AT1G26640, APT1, AT1G27570, CYCT1;3, AT1G29720, AT1G29730, AT1G29870, BETA, IMPL1, AK-HSDH, AT1G31910, PRK, ATS1, AT1G35710, HXK3, AT1G48210, AT1…
GO:0044710	single-organism metabolic process	5206	732	650.27	8.4e-05	0.04732	AT1G01020, AT1G01190, AT1G01390, AT1G01420, AT1G01510, AT1G01580, AT1G01590, AT1G02190, AT1G02850, AT1G03020, AT1G03410, AT1G04400, AT1G04410, AT1G04620, AT1G05160, AT1G05170, AT1G05570, AT1G05850, AT1G06020, AT1G06100, AT1G06250, AT1G06360, AT1G06550, AT1G06645, AT1G06690, AT1G07150, AT1G07230, AT1G07450, AT1G07640, AT1G07740, AT1G08100, AT1G08200, AT1G08450, AT1G08550, AT1G08630, AT1G09420, AT1…	ARV1, CYP78A8, AT1G01390, UGT72B3, AN, FRO2, FRO1, AT1G02190, BGLU11, AT1G03020, 2A6, CRY2, AT1G04410, AT1G04620, CYP88A3, AT1G05170, CALS1, ELP1, AT1G06020, AT1G06100, AT1G06250, AT1G06360, AT1G06550, AT1G06645, AT1G06690, MAPKKK13, NPC1, AT1G07450, OBP2, AT1G07740, NRT2.2, AXS2, CRT3, NPQ1, THA1, G6PD4, ACLA-3, PIF3, AT1G09610, HYL1, AT1G10400, AT1G10520, CXXS1, AT1G11730, AT1G11780, AT1G12160,…
GO:0044255	cellular lipid metabolic process	743	128	92.81	9.1e-05	0.04732	AT1G01020, AT1G02190, AT1G05160, AT1G06100, AT1G06360, AT1G06550, AT1G07230, AT1G08550, AT1G14290, AT1G21540, AT1G24800, AT1G25450, AT1G26200, AT1G26640, AT1G30120, AT1G31190, AT1G31910, AT1G32200, AT1G43620, AT1G48300, AT1G49530, AT1G52340, AT1G52570, AT1G55320, AT1G57770, AT1G60490, AT1G61280, AT1G63710, AT1G63970, AT1G64400, AT1G64670, AT1G65290, AT1G67080, AT1G68530, AT1G71710, AT1G72520, AT1…	ARV1, AT1G02190, CYP88A3, AT1G06100, AT1G06360, AT1G06550, NPC1, NPQ1, SBH2, AT1G21540, AT1G24800, KCS5, AT1G26200, AT1G26640, BETA, IMPL1, AT1G31910, ATS1, UGT80B1, AT1G48300, GGPS6, ABA2, PLDALPHA2, AAE18, AT1G57770, VPS34, AT1G61280, CYP86A7, ISPF, LACS3, BDG1, MTACP2, ABA4, POP1, AT1G71710, AT1G72520, HTH, AT1G75960, ECH2, AT1G76290, HMG1, OPR2, AT1G78500, AT1G78690, LUP1, TAG1, LIP1, PMDH1, …
